# Role of Diversity-Generating Retroelements for Regulatory Pathway Tuning in Cyanobacteria

**DOI:** 10.1101/2020.05.26.117283

**Authors:** Alec Vallota-Eastman, Eleanor C. Arrington, Siobhan Meeken, Simon Roux, Krishna Dasari, Sydney Rosen, Jeff F. Miller, David L. Valentine, Blair G. Paul

## Abstract

**Background:** Cyanobacteria maintain extensive repertoires of regulatory genes that are vital for adaptation to environmental stress. Some cyanobacterial genomes have been noted to encode diversity-generating retroelements (DGRs), which promote protein hypervariation through localized retrohoming and codon rewriting in target genes. Past research has shown DGRs to mainly diversify proteins involved in cell-cell attachment or viral-host attachment within viral, bacterial, and archaeal lineages. However, these elements may be critical in driving variation for proteins involved in other core cellular processes.

**Results:** Members of 31 cyanobacterial genera encode at least one DGR, and together, their retroelements form a monophyletic clade of closely-related reverse transcriptases. This class of retroelements diversifies target proteins with unique domain architectures: modular ligand-binding domains often paired with a second domain that is linked to signal response or regulation. Comparative analysis indicates recent intragenomic duplication of DGR targets as paralogs, but also apparent intergenomic exchange of DGR components. The prevalence of DGRs and the paralogs of their targets is disproportionately high among colonial and filamentous strains of cyanobacteria.

**Conclusion:** We find that colonial and filamentous cyanobacteria have recruited DGRs to optimize a ligand-binding module for apparent function in signal response or regulation. These represent a unique class of hypervariable proteins, which might offer cyanobacteria a form of plasticity to adapt to environmental stress. This analysis supports the hypothesis that DGR-driven mutation modulates signaling and regulatory networks in cyanobacteria, suggestive of a new framework for the utility of localized genetic hypervariation.
