## Additional File 1: Table S1 for "Role of Diversity-Generating Retroelements for Regulatory Pathway Tuning in Cyanobacteria"

### Sheet: Master Table
Table S1. RT/Species Table. Summary of all DGR-RTs found in cyanobacterial genomes with taxonomic and known physiological information noted. DGR-internal VPs and Remote VPs identified as having VR/TR homology are also noted. See table S6 for information regarding taxonomic affiliations.
RT Degraded?	RT Number	RT Gene Locus Tag	RT Protein ID	Genome Accesion	Organism	Class	Order	Family	Genus	Species/Strain	Subsection	Lifestyle	Other descriptions/notes	Sequence Type	GenBank annotation for Variable Protein	VP1 Protein ID	VP1 Domains	VP2 Protein ID	VP2 Domains	VP3 Protein ID	VP3 Domains	CLec % ID (VPs Only)	CLec % ID (VPs and Homologues)	All DGR VPs	DGR Number	Remote VP Protein IDs	Interesting Distal VP N-Term Domains
No	1		ABW25404.1	CP000828	Acaryochloris marina (strain MBIC 11017)	Cyanophyceae	Synechococcales	Acaryochloridaceae	Acaryochloris	marina MBIC 11017	I	marine or terrestrial; can be found in symbiosis or free-living; can live in environments with low light intensity, but high near-infrared intensity	able to use far-red light for photosynthesis because of production of clorophyll d (the only oxygenic photoautotroph to do this); composed of one of the largest bacterial genomes (8.3Mb); genome contains a large number of transcription factors; genome is considerably larger than most other cyanobacteria	Chromosome	conserved hypothetical protein CDS	ABW25400.1	Caspase, CLec								1
No	1		AFW97271.1	CP003287	Anabaena sp. 90	Cyanophyceae	Nostocales	Nostocaceae	Anabaena	sp. 90	IV	forms blooms; aquatic (both fresh and brackish waters); can live in a wide range of environments	filamentous; diazotrophic; toxin-producer; photosynthetic; can form heterocysts	plasmid	sulfatase-modifying factor domain-containing protein CDS	AFW97273.1	Clec	ANA_P20016	CLec w/ Transmembrane region			67.3		67.3	1
No	1		ALB42743.1	CP011456	Anabaena sp. WA102	Cyanophyceae	Nostocales	Nostocaceae	Anabaena	sp. WA102	IV	freshwater, filamentous, carbon and nitrogen fixing	Anatoxin-a producer, forms blooms in eutrophic water.	Chromosome	serine/threonin protein kinase	ALB42741.1	Kinase, CLec							0.696	1	ALB43585.1; ALB43677.1	Serine/Threonine Protein Kinase, TPR, Transmembrane Regions
No	1		OBQ42245.1	LJOW01000117	Aphanizomenon flos-aquae WA102	Cyanophyceae	Nostocales	Aphanizomenoncaeae	Aphanizomenon	flos-aquae WA102	IV	Freshwater, nitrogen fixing, filamentous	annual bloom	Chromosome	hypothetical protein CDS, sulphatase-modifying factor protein	OBQ42243.1	CLec	OBQ42247.1	CLec			73.4		73.4	1
Yes	2	B9S53_09685	None	PKGD01000093	Arthrospira sp. O9.13F	Cyanophyceae	Oscillatoriales	Microcoleaceae	Arthrospira	sp. O9.13F	III	can be found in saline marsh	filamentous; composed of multicellular trichomes; obligatory autotroph; cannot fix nitrogen anaerobically	WGS	serine/threonine protein kinase, serine/threonine protein kinase, serine/threonine protein kinase	B9S53_09675	Kinase, Clec (Degraded)	RAQ44198.1	Kinase, CLec	RAQ44197.1	CLec	73.6		79.1	2
No	1		RAQ46710.1	PKGD01000093	Arthrospira sp. O9.13F	Cyanophyceae	Oscillatoriales	Microcoleaceae	Arthrospira	sp. O9.13F	III	can be found in saline marsh	filamentous; composed of multicellular trichomes; obligatory autotroph; cannot fix nitrogen anaerobically	WGS	serine/threonine protein kinase, hypothetical protein	RAQ46712.1	Kinase, CLec	B9S53_06180	Kinase, Clec (Degraded)			76.7		79.1	1
No	1		CDM96995.1	FO818640	Arthrospira sp. PCC 8005	Cyanophyceae	Oscillatoriales	Microcoleaceae	Arthrospira	sp. PCC 8005	III	grows under high temperatures and alkaline conditions	photosynthetic; filamentous	Chromosome	serine/threonine protein kinase, serine/threonine protein kinase, serine/threonine protein kinase	CDM96992.1	Kinase, CLec	CDM96989.1	Kinase, CLec			95.3	78.9	95.3	1	CDM95260.1; CDM95261.1; CDM95259.1; CDM95264.1	Serine/Threonine Protein Kinase
No	1		BAY93024.1	AP018233	Fremyella diplosiphon NIES-3275	Cyanophyceae	Nostocales	Nostocaceae	Aulosira	diplosiphon NIES-3275	IV	freshwater	filamentous; exhibits strong chromatic adaptation abilities; photosynthetic and phototrophic abilities make it a key member of its ecological community; can form heterocysts; false branching sometimes occurs; uniseriate trichomes	chromosome	hypothetical protein CDS	BAY93026.1	Caspase/EF_Hand_1, CLec								1
No	1		RUT06438.1	RSCL01000006	Calothrix desertica PCC 7102	Cyanophyceae	Nostocales	Rivulariaceae	Calothrix	desertica PCC 7102	IV	freshwater/terrestrial; found in deserts	can form differentiated hormogonia; can form heterocysts	WGS	hypothetical protein CDS	RUT06437.1	CLec								1
No	1		OKH53942.1	MRCD01000011	Calothrix sp. HK-06	Cyanophyceae	Nostocales	Rivulariaceae	Calothrix	sp. HK-06	IV	terrestrial	filamentous; can form differentiated hormogonia; can form heterocysts	WGS	hypothetical protein, hypothetical protein	OKH53944.1	CLec	OKH53941.1	CLec			71.5		71.5	1
No	1		BAZ13837.1	AP018255	Calothrix sp. NIES-4071	Cyanophyceae	Nostocales	Rivulariaceae	Calothrix	sp. NIES-4071	IV	terrestrial	can form differentiated hormogonia; can form heterocysts	Chromosome	hypothetical protein CDS	BAZ17954.1	CLec						56.7		1	BAZ17954.1	purine and uridine phosphorylases
No	1		BAZ59984.1	AP018290	Calothrix sp. NIES-4105	Cyanophyceae	Nostocales	Rivulariaceae	Calothrix	sp. NIES-4105	IV	terrestrial	can form differentiated hormogonia; can form heterocysts	Chromosome	hypothetical protein CDS	BAZ59986.1	CLec						56.7		1	BAZ64099.1	purine and uridine phosphorylases
No	1		EHJ09414.1	AESD01001019	Crocosphaera watsonii WH 0003	Cyanophyceae	Chroococcales	Aphanothecaceae	Crocosphaera	watsonii WH0003	I	Unicellular, nitrogen fixing, open ocean	Genomes enriched with transposase genes on-par with the greatest number of transposase genes found in a cyanobacteria genome. Genomes greatly conserved between species (almost identical) with only variation between species being found in areas around transposable elements	WGS	serine/threonine protein kinase	EHJ09416.1	LRR, CLec								1
No	1		CCQ70978.1	CAQN01001326	Crocosphaera watsonii WH 0402	Cyanophyceae	Chroococcales	Aphanothecaceae	Crocosphaera	watsonii WH 0402	I	Unicellular, nitrogen fixing, open ocean	Genomes enriched with transposase genes on-par with the greatest number of transposase genes found in a cyanobacteria genome. Genomes greatly conserved between species (almost identical) with only variation between species being found in areas around transposable elements	WGS	hypothetical protein, protein of unknown function DUF323	CCQ70980.1	LRR, CLec	CCQ70981.1	LRR, CLec			78.8		78.8	1
No	1		EAZ90090.1	AAXW01000031	Cyanothece sp. CCY0110	Cyanophyceae	Oscillatoriales	Cyanothecaceae	Cyanothece	sp. CCY0110	I	Unicellular, nitrogen fixing, aerobic, highly plastic genome, symbiotic	Generates large amount of carbohydrates	Chromosome	hypothetical protein CDS	EAZ90088.1	CLec	EAZ90091.1	CLec			59.9		59.9	1
No	1		OEJ75072.1	MJGC01000054	Desertifilum sp. IPPAS B-1220	Cyanophyceae	Oscillatoriales	Desertifilaceae	Desertifilum	sp. IPPAS B-1220	III	Freshwater; thermotolerant	filamentous; non-heterocystous; contains actin-binding protein	plasmid	hypothetical protein CDS	OEJ75070.1	CoxE, CLec								1
No	1		BAZ71201.1	AP018301	Fischerella sp. NIES-4106	Cyanophyceae	Nostocales	Hapalosiphonaceae	Fischerella	sp. NIES-4106	V		diazotrophic; thermophilic; can form hormogonia; can form heterocysts; heterotrophic (in the presence of glucose, fructose, or sucrose)	plasmid	hypothetical protein CDS, hypothetical protein CDS	BAZ71203.1	CLec	BAZ71204.1	CLec			74.9		74.9	1
No	1		RAM51666.1	QLKN01000045	Hapalosiphonaceae cyanobacterium JJU2	Cyanophyceae	Nostocales	Nostocaceae	Fischerella	cyanobacterium JJU2 (laminosus)	V	resistant to high cadmium levels	true brancher; can form heterocyst; can produce toxic metabolites	WGS	formylglycine-generating enzyme family protein	RAM51675.1	CLec								1
No	1		KOP23038.1	LIRN01000104	Hapalosiphon sp. MRB220	Cyanophyceae	Nostocales	Hapalosiphonaceae	Hapalosiphon	sp. MRB220	V	Benthic freshwater algal mat.	Capable of nitrogen fixation and production of 2-MIB. Forms heterocystous branched filaments.	WGS	hypothetical protein CDS	KOP23036.1	CLec								1
No	1		PSB33912.1	PVWK01000016	Leptolyngbya frigida ULC18	Cyanophyceae	Synechococcales	Leptolyngbyaceae	Leptolyngbya	frigida ULC18	III	freshwater; observed in extreme cold (ie: antarctica)	filamentous	WGS	formylglycine-generating enzyme family protein, hypothetical protein, hypothetical protein	PSB33914.1	CLec	PSB33941.1	CLec	PSB33911.1	CLec	67.2		67.2	1
No	1		OLP15444.1	MQTZ01000069	Leptolyngbya sp. 'hensonii'	Cyanophyceae	Synechococcales	Leptolyngbyaceae	Leptolyngbya	sp. 'hensonii'	III	named "hensonii" because growth habits mimic the fur on Jim Henson's muppets; can be found solitary, in coiled clusters, or in fine mats	filamentous; diazoptrophic; can conduct oxygenic or anoxygenic photosynthesis (not closely related to other cyanobacteria that can conduct anoxygenic photosynthesis); can carry out sulfate reduction	WGS	hypothetical protein, hypothetical protein	OLP15446.1	CLec	OLP15443.1	CLec			67.5		67.5	1
No	1		ESA36595.1	AWNH01000040	Leptolyngbya sp. Heron Island J	Cyanophyceae	Synechococcales	Leptolyngbyaceae	Leptolyngbya	sp. Heron Island J	III	isolated from Heron Island, Australia	exhibits chromatic acclimation; composed of one of the biggest genome sequences among cyanobacteria (8.06 Mb); exhibits strong ability to protect against attacking bacteria phages (due to 9 CRISPR in genome)	WGS	sulphatase-modifying factor protein	ESA36582.1	Caspase, CLec								1
No	2		EKU96983.1	JH993795	Leptolyngbya sp. PCC 7375	Cyanophyceae	Synechococcales	Leptolyngbyaceae	Leptolyngbya	sp. PCC 7375	III	terrestrial and freshwater, filamentous, no heterocytes		WGS	hypothetical protein CDS	EKU96981.1	IF2_N, CLec	EKU96985.1	transmembrane, WD40, CLec	EKU96990.1	CLec	60.3		58.1	2
No	1		EKU96835.1	JH993795	Leptolyngbya sp. PCC 7375	Cyanophyceae	Synechococcales	Leptolyngbyaceae	Leptolyngbya	sp. PCC 7375	III	terrestrial and freshwater, filamentous, no heterocytes		WGS	sulphatase-modifying factor protein, hypothetical protein	EKU96833.1	CLec	EKU96836.1	CLec			63.2		58.1	1
No	1		AFY39963.1	CP003946	Leptolyngbya sp. PCC 7376	Cyanophyceae	Synechococcales	Leptolyngbyaceae	Leptolyngbya	sp. PCC 7376	III	filamentous, no heterocytes		chromosome	putative phytochrome sensor protein, sulphatase-modifying factor protein, sulphatase-modifying factor protein	AFY39962.1	Clec	AFY39965.1	CLec	AFY39969.1	GAF, Clec	53.9		53.9	1
No	1		RFP59387.1	MKGP02000055	Limnothrix sp. CACIAM 69d	Cyanophyceae	Synechococcales	Pseudanabaenacae	Limnothrix	sp. CACIAM 69d	III	unbranched, no differentiation, filamentous, freshwater?, lipid production		WGS	hypothetical protein	RFP59385.1	Caspase, CLec								1
No	1		PSB02780.1	PVWJ01000049	Merismopedia glauca CCAP 1448/3	Cyanophyceae	Synechococcales	Merismopediaceae	Merismopedia	glauca CCAP 1448/3	I	Colonial; marine or freshwater; forms one cell thick colonial 'grids' through bi-planar cell division	Colonial; unicellular; photosynthetic; produces lipopolysaccharides (causes skin irritation and gastrointenstinal distress); forms sheets or grid-like patterns of colonies	WGS	formylglycine-generating enzyme family protein, formylglycine-generating enzyme family protein, formylglycine-generating enzyme family protein	PSB02778.1	CLec	PSB02782.1	CLec			64.9		64.9	1
No	1		AKE65309.1	CP011304	Microcystis aeruginosa NIES-2549	Cyanophyceae	Chroococcales	Microcystaceae	Microcystis	aeruginosa NIES-2549	I	freshwater, forms spherical clusters	Genomes one of most enriched in transposase genes of any cyanobacteria; on-par with tricho genomes and least-enriched watsoniii genomes; forms blooms, nontoxic	chromosome	serine/threonine kinase	AKE65307.1	CLec/ possible kinase						83.4		1	AKE65350.1; AKE62606.1	Serine/Threonine Protein Kinase
No	1		GCE59806.1	BIFY01000022	Microcystis aeruginosa NIES-4285	Cyanophyceae	Chroococcales	Microcystaceae	Microcystis	aeruginosa NIES-4285	I	brackish waters,	Genomes one of most enriched in transposase genes of any cyanobacteria; on-par with tricho genomes and least-enriched watsoniii genomes; forms blooms, nontoxic	WGS	pkn1 3	GCE59808.1	Multi-transmembrane portion before NACHT, CLec, CLec								1
No	1		EGJ33169.1	GL890865	Moorea producens 3L	Cyanophyceae	Oscillatoriales	Oscillatoriaceae	Moorea	producens 3L	IV	cosmopolitan pan-tropical; abundant in marine bethos; form blooms in shallow waters	photosynthetic, non-diazotrophic; produces bioactive secondary metabolites	WGS	hypothetical protein CDS	EGJ33171.1	CLec								1
No	2		AHJ30116.1	CP007203	Nodularia spumigena CCY9414	Cyanophyceae	Nostocales	Aphanizomenonaceae	Nodularia	spumigena CCY9414	IV	found in colonies; can live in extreme environments	photosynthetic; diazotrophic; can form heterocysts	chromosome	hypothetical protein CDS	AHJ30118.1	CLec						59.5	66.1	2
No	1		AHJ27655.1	CP007203	Nodularia spumigena CCY9414	Cyanophyceae	Nostocales	Aphanizomenonaceae	Nodularia	spumigena CCY9414	IV	common in brackish waters; forms blooms	filamentous; diazotrophic; toxin-producer; exhibits cell-differentiation; can form heterocysts	chromosome	hypothetical protein CDS	AHJ27657.1	CLec						62	66.1	1	AHJ26843.1; AHJ26843.1	Toll Interleukin Receptor
No	1		KZL47729.1	LWAJ01000284	Nodularia spumigena CENA596	Cyanophyceae	Nostocales	Aphanizomenoncaeae	Nodularia	spumigena CENA596	IV	Brackish, nitrogen fixing	nodularin toxin producer	WGS	Sulphatase-modifying factor protein	KZL47731.1	CLec								1
No	1		RCJ18469.1	LXQD01000348	Nostoc minutum NIES-26	Cyanophyceae	Nostocales	Nostocaceae	Nostoc	minutum NIES-26	IV	terrestrial	reproduction occurs through random trichome breakage or by the formation of hormogonia; can form heterocysts	WGS	serine/threonine kinase pkn1, hypothetical protein	RCJ18467.1	CLec	RCJ18467.1	CLec			71.9		71.9	1
No	1		ACC83238.1	CP001037	Nostoc punctiforme PCC 73102	Cyanophyceae	Nostocales	Nostocaceae	Nostoc	punctiforme PCC 73102	IV	frequently found in symbiosis (with Anthoceros punctatus); can grow autotrophically, photoheterotrophically, or dark heterotrophically	diazotrophic; reproduction occurs through random trichome breakage or by the formation of hormogonia; can form heterocysts	chromosome	protein of unknown function DUF323, protein of unknown function DUF323	ACC83236.1	CLec	ACC83235.1	CLec			76.2		76.2	1
No	1		AUT00753.1	CP023278	Nostoc sp. CENA543	Cyanophyceae	Nostocales	Nostocaceae	Nostoc	sp. CENA543	IV	saline-alkaline water, benthic	many symbiotic associations with plants and fungi, forms blooms	chromosome	hypothetical protein	AUT00751.1	Toll receptor TIR, CLec								1
No	2		BAB76713.1	BA000019	Nostoc sp. PCC 7120	Cyanophyceae	Nostocales	Nostocaceae	Nostoc	sp. PCC 7120	IV	frequently found in symbiosis	filamentous; heterocyst forming; diazotrophic; reproduction occurs through random trichome breakage or by the formation of hormogonia; can form heterocysts	chromosome	all5016	BAB76715.1	CLec						60.4	61.7	2	BAB74925.1	Peptidase C_14
No	1		BAB75196.1	BA000019	Nostoc sp. PCC 7120	Cyanophyceae	Nostocales	Nostocaceae	Nostoc	sp. PCC 7120	IV	frequently found in symbiosis	filamentous; diazotrophic; exhibits cell-differentiation; reproduction occurs through random trichome breakage or by the formation of hormogonia; can form heterocysts	chromosome	alr3495, alr3494	BAB75194.1	CLec	BAB75193.1	Transmembrane, CLec			64.9	68.3	61.7	1
No	1		OUL23959.1	MTAX01000076	Nostoc sp. RF31YmG	Cyanophyceae	Nostocales	Nostocaceae	Nostoc	sp. RF31YmG	IV	terrestrial; found in colonies; can live in extreme environments	phototrophic; photosynthetic; diazotrophic; reproduction occurs through random trichome breakage or by the formation of hormogonia; can form heterocysts	WGS	Sulphatase-modifying factor protein, hypothetical protein	OUL23957.1	CLec	OUL24030.1	CLec			88.7		88.7	1
No	1		RMF69809.1	RFIF01000053	Cyanobacteria bacterium J069	Cyanophyceae	Elainellale	Elainellaceae	O-77	Cyanobacteria bacterium J069		Metagenome from an iron-rich hotspring		metagenome	hypothetical protein CDS	RMF69814.1	Signal, ARM/EZ_Heat, CLec								1
No	1		KPQ32125.1	LJZR01000068	Phormidesmis priestleyi Ana	Cyanophyceae	Synechococcales	Leptolyngbyaceae	Phormidesmis	priestleyi Ana	III	unbranched filamentous,	presence of sheaths, heterocytes, and akinetes	WGS	Formylglycine-generating enzyme, required for sulfatase activity, contains SUMF1/FGE domain CDS, Formylglycine-generating enzyme, required for sulfatase activity, contains SUMF1/FGE domain CDS	KPQ32126.1	CLec	KPQ32127.1	CLec			62.8		62.8	1
No	1		PZO59572.1	QBMP01000020	Phormidesmis priestleyi ULC027	Cyanophyceae	Synechococcales	Leptolyngbyaceae	Phormidesmis	priestleyi ULC027	III	unbranched filamentous,	presence of sheaths, heterocytes, and akinetes	WGS	sulfatase-modifying factor protein	DCF15_03520	CLec								1
No	1		KPQ40652.1	LJZT01000002	Phormidium sp. OSCR	Cyanophyceae	Oscillatoriales	Oscillatoriaceae	Phormidium	sp. OSCR	III	unbranched filamentous, sheath, no heterocytes		WGS	hypothetical protein, hypothetical protein	KPQ40650.1	CLec	KPQ40653.1	CLec			72.1		72.1	1
No	1		KOR35584.1	LIUQ01000030	Planktothricoides sp. SR001	Cyanophyceae	Oscillatoriales	Microcoleaceae	Planktothricoides	sp. SR001	III	freshwater or brackish; can form blooms	filamentous; unbranched; can produce substances toxic to aquatic life; can produce taste and odor compounds; have a variety of strategies to grow under different nitrogen sources (observed through presence of genes coding for nitrate, ammonia, and urea transporters); can form heterocysts	WGS	hypothetical protein	KOR35618.1	Kinase, CLec								1
No	1		BBD55731.1	AP017991	Planktothrix agardhii NIES-204	Cyanophyceae	Oscillatoriales	Microcoleaceae	Planktothrix	agardhii NIES-204	III	freshwater; forms blooms (maximum bloom density in winter); tolerant of low temperatures; tolerant of low levels of light	filamentous; hepatotoxic; can survive long periods of nitrogen deficiency; can form heterocysts	chromosome	no annotation	no ID	CLec								1
No	1	A19Y_3649	KEI68402.1	CM002803	Planktothrix agardhii NIVA-CYA 126/8	Cyanophyceae	Oscillatoriales	Microcoleaceae	Planktothrix	agardhii NIVA-CYA 126/8	III	freshwater; forms blooms (maximum bloom density in winter); tolerant of low temperatures; tolerant of low levels of light	filamentous; hepatotoxic; can survive long periods of nitrogen deficiency; can form heterocysts	chromosome	hypothetical protein	KEI68400.1	CLec						42.5		1	KEI66420.1	Serine/Threonine Protein Kinase pkn1 with internal TPR
No	1		SKB15086.1	CZCT02000118	Planktothrix sp. PCC 11201	Cyanophyceae	Oscillatoriales	Microcoleaceae	Planktothrix	sp. PCC 11201	III	freshwater; forms blooms; temperate environments	filamentous; toxin-producer; diazotrophic; can form heterocysts	WGS	conserved hypothetical protein	SKB15091.1	TPR, CLec								1
No	1		KKJ00942.1	AJTX02000002	Prochlorothrix hollandica PCC 9006 = CALU 1027	Cyanophyceae	Synechococcales	Prochlorotrichaceae	Prochlorothrix	hollandica PCC 9006 = CALU	III	Freshwater and filamentous	Green,rare	WGS	hypothetical protein, hypothetical protein, hypothetical protein	KKJ00944.1	Clec	KKJ01611.1	Signal Peptide, CLec	KKJ01610.1	Transmembrane, Clec	66.5		66.5	1
No	1		BBC22441.1	AP017560	Pseudanabaena sp. ABRG5-3	Cyanophyceae	Synechococcales	Pseudanabaenacae	Pseudanabaena	sp. ABRG5-3	III	semi-filamentous, multicellular		chromosome	GUN4 domain protein	BBC22439.1	trnR(ACG) trNA [peptidase/caspase, CLec]								1
No	1		OJJ27315.1	MLAW01000002	Roseofilum reptotaenium AO1-A	Cyanophyceae	Oscillatoriales	Coleofasciculaceae	Roseofilum	reptotaenium AO1-A	III	Pathogenic, filamentous, phycoerythrin-rich cyanobacterium found only in microbial mat black band disease (BBD) on Caribbean corals	Putative primary pathogen of Black Band Disease of Coral, tolerant of high concentrations of sulfide, produces cyanotoxin, microcystin (MC-LR)	WGS	hypothetical protein CDS	OJJ27317.1	TPR, Clec								1
No	1		ERN41726.1	ASSJ01000041	Rubidibacter lacunae KORDI 51-2	Cyanophyceae	Chroococcales	Aphanothecaceae	Rubidibacter	lacunae KORDI 51-2	I	Tropical seawater, unicellular, 30 C and 5% salinity are optimal	not halotolerant unlike closely related strains	WGS	hypothetical protein, hypothetical protein, hypothetical protein	ERN41726.1	CLec	ERN41722.1	CLec	ERN41728.1	CLec	68.2		68.2	1
No	1		KYC36457.1	KQ976354	Scytonema hofmannii PCC 7110	Cyanophyceae	Nostocales	Scytonemataceae	Scytonema	hofmannii PCC 7110	IV	exhibits aerial growth; terrestrial	"most gene-rich prokaryote currently known" (Dagan et. all); filaments form false branches; photosynthetic; can form heterocysts	WGS	hypothetical protein	KYC37473.1	CLec						79.3	76.7	1	KYC38259.1; KYC35634.1	ATP dependent DNA helicase ReccG; Actin-crosslinking protein
No	1		BAY45961.1	AP018194	Scytonema sp. HK-05	Cyanophyceae	Nostocales	Scytonemataceae	Scytonema	sp. HK-05	IV	terrestrial; can be found in symbiosis	photosynthetic; filamentous; diazotrophic; forms false branches; photosynthetic; can form heterocysts	chromosome	hypothetical protein, hypothetical protein	BAY45964.1	CLec	BAY45963.1	CLec			71.5	66.7	71.5	1	BAY43136.1; BAY49311.1
No	1		EKF02657.1	JH930359	Tolypothrix sp. PCC 7601	Cyanophyceae	Nostocales	Tolypothrichaceae	Tolypothrix	sp. PCC 7601	IV	freshwater; exhibits plasticity with changing environmental conditions	filamentous; false-branching common; can form heterocysts	WGS	hypothetical protein	EKF02659.1	Caspase (EF_HAND_1), CLec								1
Yes	2	Tery_1728	None	CP000393	Trichodesmium erythraeum (strain IMS101)	Cyanophyceae	Oscillatoriales	Microcoleaceae	Trichodesmium	erythraeum IMS101	IV	oligotrophic waters in marine tropics and sub-tropics; can form dense blooms under proper conditions (ie: low wind stress and warm temperatures)	filamentous; diazoptrohic (can fix more nitrogen than anyother macroscopic cyanobacteria; macroscopic; cannot form heterocysts	chromosome	protein of unknown function DUF323	ABG50990.1	CLec	ABG50993.1	CLec			68.1	63.4	58.5	2
No	1	Tery_1035	ABG50407.1	CP000393	Trichodesmium erythraeum (strain IMS101)	Cyanophyceae	Oscillatoriales	Microcoleaceae	Trichodesmium	erythraeum IMS101	IV	oligotrophic waters in marine tropics and sub-tropics; can form dense blooms under proper conditions (ie: low wind stress and warm temperatures)	filamentous; diazoptrohic (can fix more nitrogen than anyother macroscopic cyanobacteria; macroscopic; cannot form heterocysts	chromosome	no annotation, serine/threonine protein kinase	Tery_1033	CLec	ABG50408.1	Kinase, CLec			74.6	65.7	58.5	1	ABG53299.1; ABG52777.1; ABG52003.1; ABG51370.1; ABG51318.1; ABG49921.1; ABG49920.1; ABG49919.1; ABG49918.1; ABG49733.1	Peptidase C_14; Serine/Threonine Protein Kinase
No	2		BAY70620.1	AP018216	Trichormus variabilis NIES-23	Cyanophyceae	Nostocales	Nostocaceae	Trichormus	variabilis	IV	Unbranched trichomes, intercalary heterocysts, benthic, filamentous, nitrogen fixing		chromosome	hypothetical protein, hypothetical protein	BAY70622.1	Caspase, CLec						58.7	61.7	2	BAY68853.1	Peptidase C_14
No	1	NIES23_19140	BAY69123.1	AP018216	Trichormus variabilis NIES-23	Cyanophyceae	Nostocales	Nostocaceae	Trichormus	variabilis	IV	freshwater or terrestrial; can form toxic blooms that release cyanotoxins deadly to animals	filamentous; diazotrophic (but can grow without the presence of nitrogen); photosynthetic; heterotrophic in the presence of glucose; has the gene that codes for phenylalanine ammonia lyase (which is rare in prokaryotes); can form heterocysts	chromosome	hypothetical protein	BAY69121.1	CLec	BAY69120.1	Transmembrane, CLec			61.7	60.4	61.7	1
