## Additional File 3: Table S3 for "Role of Diversity-Generating Retroelements for Regulatory Pathway Tuning in Cyanobacteria"

### Sheet: Paralog_Domain_Analysis
Table S3. Clec Variable Protein Paralogs. A subset of 21 high quality genomes were chosen to assess the presence of DGR-VP paralogs. This is a summary of VP paralogs identified and their domains.
	# CLec Paralogs	CLec Only	CLec & Pkinase (Putative Ser Kinase)	CLec & Peptidase	CLec & Trp Ser-Protease	CLec & Toll/TIR	CLec & GUN4-like	CLec & Pur/Urid Phosphorylase	CLec & CHAT / COP1-interacting	CLec & GAF-Like	CLec & P-loop NTP hydrolase	CLec & Actin-crosslink	CLec & Unknown N-term Extension	Putative Non-Cytoplasmic Paralogs
Acarychloris marina MBIC11017	15	6: ABW31984.1 (RVP); ABW33202.1 (RVP); ABW33203.1 (RVP); ABW26234; ABW31983.1; ABW32083.1	3: ABW27821; ABW27822.1; ABW27955.1	1: ABW25400 (VP)	3: ABW28727.1; ABW28728.1; ABW30435.1								2: ABW33201.1 (RVP); ABW31985.1	4: ABW26234; ABW28727.1; ABW28728.1; ABW30435.1
Anabaena sp. 90	10	4: AFW97273.1 (VP); AFW93894.1 (RVP); AFW95552.1 (RVP); AFW97162.1 (RVP)	4: AFW94888.1 (RVP); AFW95445.1 (RVP); AFW92869.1; AFW95660.1	1: AFW94847.1 (RVP)									1: AFW93289.1 (RVP)	3: AFW93289.1 (RVP); AFW94847.1 (RVP); AFW94888.1 (RVP)
Anabaena sp. WA102	13	2: ALB43677.1 (RVP); ALB40810.1;	8: ALB42741.1 (VP1); ALB39518.1 (RVP); ALB43585.1 (RVP); ALB41008.1; ALB41910.1; ALB43368.1; ALB43449.1; ALB43624.1	1: ALB40332.1		1: ALB42132.1							1: ALB40811.1	3: ALB43585.1 (RVP); ALB40332.1; ALB43449.1
Arthrospira sp. PCC 8005	10	1: CDM98420.1	8: CDM96992.1 (VP1); CDM96989.1 (VP2); CDM95261.1 (RVP); CDM95264.1 (RVP); CDM95259.1 (RVP); CDM95260.1 (RVP); CDM96988.1; CDM96987.1										1: CDM92582.1 (RVP)
Calothrix sp. NIES-4071	12		3: BAZ13372.1 (RVP); BAZ13373.1 (RVP); BAZ10086.1			1: BAZ08614.1	1: BAZ13460.1 (RVP)	1: BAZ17954.1 (RVP)	1: BAZ18824.1				5: BAZ13839.1 (VP); BAZ12918.1 (RVP); BAZ16811.1 (RVP); BAZ10733.1; BAZ11697.1
Calothrix sp. NIES-4105	13		3: BAZ59519.1 (RVP); BAZ59520.1 (RVP); BAZ56233.1	1: BAZ18034.1		1: BAZ54765.1	1: BAZ59607.1 (RVP)	1: BAZ17954.1 (RVP)	1: BAZ18824.1				5: BAZ13839.1 (VP); BAZ59064.1 (RVP); BAZ16811.1 (RVP); BAZ56879.1; BAZ57842.1
Fischerella sp. NIES-4106	9	1: BAZ71203.1 (VP1)	2: BAZ66160.1; BAZ66895.1	2: BAZ69727.1 (RVP); BAZ67886.1		1: BAZ68027.1 (RVP)	1: BAZ67166.1						2: BAZ71204.1 (VP2); BAZ70650.1
Fremyella diplosiphon NIES-3275	5		4: BAY94067.1 (RVP); BAY89299.1; BAY88464.1; BAY88965.1	1: BAY93026.1 (VP)
Leptolyngbya sp. PCC 7375	11	8: EKU96833.1 (VP1); EKU96836.1 (VP2); EKU96984.1 (VP2_1); EKU96981.1 (VP2_3); EKU96990.1 (VP2_4); EKV00576.1 (RVP); EKU97529.1 (RVP); EKV00582.1		1: EKU97629.1									2: EKU96832.1 (VP3); EKU96985.1 (VP2_2)	1: EKU96985.1 (VP2_2)
Leptolyngbya sp. PCC 7376	11	5: AFY39962.1 (VP1); AFY39965.1 (VP2); AFY40391.1 (RVP); AFY39852.1 (RVP); AFY36931.1 (RVP)		4: AFY39696.1 (RVP); AFY39355.1 (RVP); AFY39448.1 (RVP); AFY37381.1	1: AFY39979.1					1: AFY39969.1 (VP3)				1: AFY39852.1 (RVP)
Microcystis aeruginosa NIES-2549	7	1: AKE62766.1	3: AKE62606.1 (RVP); AKE65350.1 (RVP); AKE64189.1 (RVP)	1: AKE64220.1		1: AKE66167.1 (RVP)							1: AKE65307.1 (VP)	2: AKE64189.1 (RVP); AKE62766.1
Nostoc punctiforme PCC 73102	8	3: ACC83236.1 (VP1); ACC85070.1 (RVP); ACC79381.1	1: ACC81195.1	1: ACC81713.1 (RVP)							1: ACC85059.1 (RVP)		2: ACC83235.1 (VP2); ACC85069.1	1: ACC85059.1 (RVP)
Nostoc sp. PCC 7120	6	4: BAB75194.1 (VP1); BAB75193.1 (VP2); BAB76715.1 (VP1_2); BAB77059.1	1: BAB73293.1 (RVP)	1: BAB74925.1 (RVP)
Nostoc sp. CENA543	7	1: AUT01010.1 (RVP)	4: AUT03829.1 (RVP); AUT03409.1 (RVP); AUT00370.1; AUT02400.1	1: AUT00516.1 (RVP)		1: AUT00751.1 (VP)
Planktothrix agardhii NIVA-CYA 126/8	3		1: KEI67999.1										2: KEI68400.1 (VP); KEI66420.1 (RVP)
Prochlorothrix hollandica PCC 9006	8	6: KKJ00944.1 (VP1); KKJ01611.1 (VP2); KKJ00494.1 (RVP); KKJ00502.1 (RVP); KKJ01689.1 (RVP); KKI99538.1 (RVP)	1: KKJ00979.1 (RVP)										1: KKJ01610.1 (VP3)	2: KKJ01611.1 (VP2); KKJ01610.1 (VP3)
Scytonema hofmannii PCC 7110	14	6: KYC37473.1 (VP1); KYC36512.1 (VP3_1); KYC37040.1 (RVP); KYC35888.1; KYC37026.1; KYC40470.1	2: KYC35105.1; KYC42440.1	2: KYC37045.1 (RVP); KYC39660.1 (RVP)								1: KYC35634.1	3: KYC43312.1 (VP2_1); KYC36511.1 (VP3_2); KYC38259.1 (RVP)	1: KYC35888.1
Scytonema sp. HK-05	10	5: BAY43136.1 (VP1); BAY45964.1 (VP2); BAY47555.1 (RVP); BAY45963.1; BAY49312.1	1: BAY47785.1	2: BAY46871.1; BAY48284.1									2: BAY49311.1 (RVP); BAY47557.1 (RVP)
Tolypothrix sp. PCC 7601	5		4: EKF03733.1 (RVP); EKE97798.1; EKF02153.1; EKF06107.1	1: EKF02659.1 (VP)
Trichodesmium erythraeum IMS101	27	4: VP1 (no ID: adjacent to ABG50405/ABG50406); ABG50990.1 (VP2_2); ABG51310.1; ABG53529.1	9: ABG50408.1 (VP2); ABG49919.1 (RVP); ABG52003.1 (RVP); ABG49918.1 (RVP); ABG49921.1 (RVP); ABG49920.1 (RVP); ABG49733.1 (RVP); ABG53343.1; ABG52005.1	3: ABG51318.1 (RVP); ABG51878.1; ABG51392.1	2: ABG51254.1; ABG50848.1								9: ABG50993.1 (VP1_2); ABG52777.1 (RVP); ABG53299.1 (RVP); ABG51370.1 (RVP); ABG51632.1; ABG52617.1; ABG51457.1; ABG51457.1; ABG51312.1	5: ABG49919.1 (RVP); ABG49920.1 (RVP); ABG51878.1; ABG50848.1; ABG52617.1
Trichormus variabilis NIES-23	7	3: BAY69121.1 (VP1); BAY70958.1; BAY73368.1	1: BAY72313.1	2: BAY70622.1 (VP2_1); BAY68853.1 (RVP)									1: BAY69120.1 (VP2)	2: BAY69120.1 (VP2); BAY73368.1

### Sheet: IPR Feature Info
Domain Abbrev	InterPro Feature(s)	IPR/PFAM/SMART ID(s)
CLec	C-type lectin-like	IPR016187
Peptidase	Peptidase_C14; Caspase-like	PF00656; IPR029030
Pkinase (Putative Ser Kinase)	serkin_6 Serine or threonine-specific kinase subfamily (SMART); Protein kinase-like (PK-like); Pkinase	SM00220; IPR000719; IPR011009; PF00069
Trp Ser-Protease	Trypsin-like serine proteases	IPR009003; PF13365
Toll/TIR	Toll/Interleukin receptor TIR domain	IPR035897; PF13676
GUN4-like	GUN4-like (similar to porphyrin-binding proteins involved in chlorophyll biosynthesis regulation and intracellular signaling)	IPR037215; PF05419
CLec & Pur/Urid phosphorylases	Nucleoside phosphorylase; PNP_UDP_1	IPR035994; PF01048
CHAT / COP1-interacting	CHAT (Caspase HetF Associated with Tprs)-like protein domain	IPR024983; PF12770
GAF-Like	GAF domain-like	IPR003018; PF01590; SM00065
P-loop NTP hydrolase	P-loop containing nucleoside triphosphate hydrolases; also overlaps NB-ARC motif (IPR002182; PF00931); protein also has ARM and HEAT repeats	IPR027417
Actin-Crosslink	Actin-crosslinking proteins	IPR008999
