## Additional File 4: Table S4 for "Role of Diversity-Generating Retroelements for Regulatory Pathway Tuning in Cyanobacteria"

### Sheet: Sheet 1
Table S4. DGR-Proximal Transposable Elements. All transposable elements found in proximity to DGRs are listed, including transposase family and mechanisms of integration.
Organism	Neighborhood Region	Transposase Hit id	% identity	alignment length	mismatches	e-value	Family	Notes
Acaryochloris_marina_MBIC11017	VP	ISAcma3	87.5	120	15	6e-25	IS1	copy-and-paste; co-integrate
Acaryochloris_marina_MBIC11017	VP	ISAcma33	86.67	120	16	1e-22	IS1	copy-and-paste; co-integrate
Acaryochloris_marina_MBIC11017	VP	ISAcma6	99.91	1059	1	0	IS5	Unknown
Acaryochloris_marina_MBIC11017	VP	ISAcma25	100	950	0	0	IS630	Cut and paste mechanism
Acaryochloris_marina_MBIC11017	VP	ISAcma32	99.87	772	1	0	IS630	Cut and paste mechanism
Acaryochloris_marina_MBIC11017	VP	ISAcma32	100	393	0	0	IS630	Cut and paste mechanism
Anabaena_sp._90	VP1	ISAsp8	92.09	430	33	2e-162	IS200/IS605	Peel and Paste mechanism which uses an obligatory single stranded DNA intermediate for transposition
Anabaena_sp._90	VP2	ISAsp8	92.09	430	33	2e-162	IS200/IS605	Peel and Paste mechanism which uses an obligatory single stranded DNA intermediate for transposition
Anabaena_sp._90	VP1	ISAsp3	100	1452	0	0	IS4	Cut and paste mechanism
Anabaena_sp._90	VP1	ISAsp3	100	1452	0	0	IS4	Cut and paste mechanism
Anabaena_sp._90	VP2	ISAsp3	100	1452	0	0	IS4	Cut and paste mechanism
Anabaena_sp._90	VP2	ISAsp3	100	1452	0	0	IS4	Cut and paste mechanism
Anabaena_sp._90	VP1	ISAsp2	100	1607	0	0	ISAs1	Unknown
Anabaena_sp._90	VP1	ISAsp2	100	1607	0	0	ISAs1	Unknown
Anabaena_sp._90	VP2	ISAsp2	100	1607	0	0	ISAs1	Unknown
Anabaena_sp._90	VP2	ISAsp2	100	1607	0	0	ISAs1	Unknown
Anabaena_sp._90	VP1	ISCwa3	83.15	89	15	1e-06	ISAs1	Unknown
Anabaena_sp._90	VP1	ISCwa3	83.15	89	15	1e-06	ISAs1	Unknown
Anabaena_sp._90	VP2	ISCwa3	83.15	89	15	1e-06	ISAs1	Unknown
Anabaena_sp._90	VP2	ISCwa3	83.15	89	15	1e-06	ISAs1	Unknown
Anabaena_sp._90	VP1	ISNpu13	97.06	34	1	3e-07	Tn3	co-integrate
Anabaena_sp._90	VP1	ISNpu13	96.88	32	1	5e-06	Tn3	co-integrate
Anabaena_sp._90	VP2	ISNpu13	97.06	34	1	3e-07	Tn3	co-integrate
Anabaena_sp._90	VP2	ISNpu13	96.88	32	1	5e-06	Tn3	co-integrate
Anabaena_sp._WA102	VP_remote	ISAsp11	97.06	34	1	4e-07	IS200/IS605	Peel and Paste mechanism which uses an obligatory single stranded DNA intermediate for transposition
Anabaena_sp._WA102	VP_remote	ISAsp11	97.62	42	1	7e-12	IS200/IS605	Peel and Paste mechanism which uses an obligatory single stranded DNA intermediate for transposition
Anabaena_sp._WA102	VP_remote	ISAsp11	95.45	44	2	1e-10	IS200/IS605	Peel and Paste mechanism which uses an obligatory single stranded DNA intermediate for transposition
Anabaena_sp._WA102	VP_remote	ISAsp11	100	31	0	1e-07	IS200/IS605	Peel and Paste mechanism which uses an obligatory single stranded DNA intermediate for transposition
Anabaena_sp._WA102	VP_remote	ISAsp18	100	35	0	5e-10	IS200/IS605	Peel and Paste mechanism which uses an obligatory single stranded DNA intermediate for transposition
Anabaena_sp._WA102	VP_remote	ISAsp19	95.24	42	2	2e-09	IS200/IS605	Peel and Paste mechanism which uses an obligatory single stranded DNA intermediate for transposition
Anabaena_sp._WA102	VP_remote	ISAsp20	95.24	42	2	2e-09	IS200/IS605	Peel and Paste mechanism which uses an obligatory single stranded DNA intermediate for transposition
Anabaena_sp._WA102	VP_remote	ISAsp20	88.89	54	6	5e-07	IS200/IS605	Peel and Paste mechanism which uses an obligatory single stranded DNA intermediate for transposition
Anabaena_sp._WA102	VP_remote	ISMae2	86.89	1686	205	0	ISNCY	Unknown
Calothrix_sp._HK-06	VP2	ISCwa1	82.95	88	15	7e-06	IS1634	Unknown
Calothrix_sp._HK-06	VP1	ISCwa1	82.95	88	15	7e-06	IS1634	Unknown
Cyanothece_sp._CCY0110	VP1	ISCwa2	84.08	245	39	2e-42	IS5	Unknown
Cyanothece_sp._CCY0110	VP1	ISCwa2	84.95	206	31	3e-38	IS5	Unknown
Cyanothece_sp._CCY0110	VP1	ISCwa2	88.46	52	6	5e-06	IS5	Unknown
Cyanothece_sp._CCY0110	VP1	ISCysp15	81.28	203	38	1e-19	IS5	Unknown
Cyanothece_sp._CCY0110	VP1	ISCysp15	80	210	42	2e-14	IS5	Unknown
Cyanothece_sp._CCY0110	VP1	ISCysp16	85.44	206	30	1e-40	IS5	Unknown
Cyanothece_sp._CCY0110	VP1	ISCysp16	82.88	257	44	1e-37	IS5	Unknown
Cyanothece_sp._CCY0110	VP1	ISCysp16	82.2	118	21	1e-09	IS5	Unknown
Cyanothece_sp._CCY0110	VP1	ISCysp16	92.86	42	3	3e-07	IS5	Unknown
Cyanothece_sp._CCY0110	VP1	ISCysp17	100	1701	0	0	IS5	Unknown
Cyanothece_sp._CCY0110	VP1	ISCysp18	89.65	1111	115	0	IS5	Unknown
Cyanothece_sp._CCY0110	VP1	ISCysp18	85.82	409	58	7e-95	IS5	Unknown
Cyanothece_sp._CCY0110	VP1	ISMae6	84.47	103	16	1e-12	IS5	Unknown
Cyanothece_sp._CCY0110	VP1	ISMich1	84.88	86	13	1e-09	IS5	Unknown
Cyanothece_sp._CCY0110	VP1	ISUnCu10	83.27	245	41	1e-37	IS5	Unknown
Cyanothece_sp._CCY0110	VP1	ISUnCu10	84.47	206	32	8e-36	IS5	Unknown
Cyanothece_sp._CCY0110	VP1	ISUnCu10	88.46	52	6	5e-06	IS5	Unknown
Cyanothece_sp._CCY0110	VP2	ISCwa2	84.08	245	39	2e-42	IS5	Unknown
Cyanothece_sp._CCY0110	VP2	ISCwa2	84.95	206	31	3e-38	IS5	Unknown
Cyanothece_sp._CCY0110	VP2	ISCwa2	88.46	52	6	5e-06	IS5	Unknown
Cyanothece_sp._CCY0110	VP2	ISCysp15	81.28	203	38	9e-20	IS5	Unknown
Cyanothece_sp._CCY0110	VP2	ISCysp15	80	210	42	2e-14	IS5	Unknown
Cyanothece_sp._CCY0110	VP2	ISCysp16	85.44	206	30	1e-40	IS5	Unknown
Cyanothece_sp._CCY0110	VP2	ISCysp16	82.88	257	44	1e-37	IS5	Unknown
Cyanothece_sp._CCY0110	VP2	ISCysp16	82.2	118	21	1e-09	IS5	Unknown
Cyanothece_sp._CCY0110	VP2	ISCysp16	92.86	42	3	3e-07	IS5	Unknown
Cyanothece_sp._CCY0110	VP2	ISCysp17	100	1701	0	0	IS5	Unknown
Cyanothece_sp._CCY0110	VP2	ISCysp18	89.65	1111	115	0	IS5	Unknown
Cyanothece_sp._CCY0110	VP2	ISCysp18	85.82	409	58	6e-95	IS5	Unknown
Cyanothece_sp._CCY0110	VP2	ISMae6	84.47	103	16	1e-12	IS5	Unknown
Cyanothece_sp._CCY0110	VP2	ISMich1	84.88	86	13	1e-09	IS5	Unknown
Cyanothece_sp._CCY0110	VP2	ISUnCu10	83.27	245	41	1e-37	IS5	Unknown
Cyanothece_sp._CCY0110	VP2	ISUnCu10	84.47	206	32	7e-36	IS5	Unknown
Cyanothece_sp._CCY0110	VP2	ISUnCu10	88.46	52	6	5e-06	Notes	Unknown
Fremyella_diplosiphon_NIES-3275	VP	ISNsp2	83.37	932	152	4e-174	IS200/IS605	Peel and Paste mechanism which uses an obligatory single stranded DNA intermediate for transposition
Fremyella_diplosiphon_NIES-3275	VP	ISNsp3	81.75	1140	203	5e-170	IS200/IS605	Peel and Paste mechanism which uses an obligatory single stranded DNA intermediate for transposition
Fremyella_diplosiphon_NIES-3275	VP	ISAva2	84.62	1547	238	0	IS66	Unknown
Fremyella_diplosiphon_NIES-3275	VP	ISCysp3	87.88	66	8	2e-09	IS66	Unknown
Fremyella_diplosiphon_NIES-3275	VP	ISCysp3	87.1	62	8	4e-07	IS66	Unknown
Fremyella_diplosiphon_NIES-3275	VP	IS701	99.71	1391	0	0	IS701	Unknown
Fremyella_diplosiphon_NIES-3275	VP	ISNpu5	78.81	1397	296	3e-116	IS701	Unknown
Leptolyngbya_sp._PCC_7375	VP1_2	ISRop1	100	48	0	7e-18	IS1380	Unknown
Leptolyngbya_sp._PCC_7375	VP2_2	ISRop1	100	48	0	6e-18	IS1380	Unknown
Leptolyngbya_sp._PCC_7375	VP3_2	ISRop1	100	48	0	5e-18	IS1380	Unknown
Leptolyngbya_sp._PCC_7375	VP1_2	ISAcma7	85.92	71	10	1e-07	IS256	Copy-and-paste
Leptolyngbya_sp._PCC_7375	VP2_2	ISAcma7	85.92	71	10	9e-08	IS256	Copy-and-paste
Leptolyngbya_sp._PCC_7375	VP3_2	ISAcma7	85.92	71	10	7e-08	IS256	Copy-and-paste
Leptolyngbya_sp._PCC_7375	VP1	ISAcas3	85.87	92	13	5e-13	ISKra4	Unknown
Leptolyngbya_sp._PCC_7375	VP2	ISAcas3	85.87	92	13	5e-13	ISKra4	Unknown
Leptolyngbya_sp._PCC_7375	VP1	ISLesp2	100	1502	0	0	ISKra4	Unknown
Leptolyngbya_sp._PCC_7375	VP2	ISLesp2	100	1502	0	0	ISKra4	Unknown
Leptolyngbya_sp._PCC_7375	VP1	TnXax1	88.46	52	6	7e-06	Tn3	co-integrate
Leptolyngbya_sp._PCC_7375	VP2	TnXax1	88.46	52	6	7e-06	Tn3	co-integrate
Microcystis_aeruginosa_NIES-2549	VP_Remote2	ISMae15	100	33	0	7e-09	IS200/IS605	Peel and Paste mechanism which uses an obligatory single stranded DNA intermediate for transposition
Microcystis_aeruginosa_NIES-2549	VP_Remote2	ISMae15	100	33	0	7e-09	IS200/IS605	Peel and Paste mechanism which uses an obligatory single stranded DNA intermediate for transposition
Microcystis_aeruginosa_NIES-2549	VP_Remote2	ISMae15	100	33	0	7e-09	IS200/IS605	Peel and Paste mechanism which uses an obligatory single stranded DNA intermediate for transposition
Microcystis_aeruginosa_NIES-2549	VP_Remote2	ISMae15	100	33	0	7e-09	IS200/IS605	Peel and Paste mechanism which uses an obligatory single stranded DNA intermediate for transposition
Microcystis_aeruginosa_NIES-2549	VP_Remote2	ISMae15	100	33	0	7e-09	IS200/IS605	Peel and Paste mechanism which uses an obligatory single stranded DNA intermediate for transposition
Microcystis_aeruginosa_NIES-2549	VP_Remote2	ISMae15	100	32	0	3e-08	IS200/IS605	Peel and Paste mechanism which uses an obligatory single stranded DNA intermediate for transposition
Microcystis_aeruginosa_NIES-2549	VP_Remote2	ISMae15	100	29	0	2e-06	IS200/IS605	Peel and Paste mechanism which uses an obligatory single stranded DNA intermediate for transposition
Microcystis_aeruginosa_NIES-2549	VP_Remote2	ISMae15	100	28	0	7e-06	IS200/IS605	Peel and Paste mechanism which uses an obligatory single stranded DNA intermediate for transposition
Microcystis_aeruginosa_NIES-2549	VP_Remote1	ISMae15	97.14	105	3	1e-44	IS200/IS605	Peel and Paste mechanism which uses an obligatory single stranded DNA intermediate for transposition
Microcystis_aeruginosa_NIES-2549	VP_Remote1	ISMae15	92.86	42	3	4e-07	IS200/IS605	Peel and Paste mechanism which uses an obligatory single stranded DNA intermediate for transposition
Microcystis_aeruginosa_NIES-2549	VP_Remote1	ISMae15	100	29	0	2e-06	IS200/IS605	Peel and Paste mechanism which uses an obligatory single stranded DNA intermediate for transposition
Microcystis_aeruginosa_NIES-2549	VP_Remote2	ISMae41	94.22	1315	75	0	IS200/IS605	Peel and Paste mechanism which uses an obligatory single stranded DNA intermediate for transposition
Microcystis_aeruginosa_NIES-2549	VP_Remote2	ISMae7	96.81	94	3	4e-38	IS4	Cut and paste mechanism
Microcystis_aeruginosa_NIES-2549	VP_Remote1	ISMae25	100	30	0	4e-07	IS630	Cut and paste mechanism
Microcystis_aeruginosa_NIES-2549	VP_Remote2	ISMae26	89.66	58	6	2e-09	IS630	Cut and paste mechanism
Microcystis_aeruginosa_NIES-2549	VP	ISMae43	85.14	148	22	6e-25	ISKra4	Unknown
Microcystis_aeruginosa_NIES-2549	VP	ISMae43	84.75	118	18	1e-16	ISKra4	Unknown
Scytonema_hofmannii_PCC_7110	VP_remote1	ISAva2	83.75	80	13	7e-06	IS66	Unknown
Scytonema_sp._HK-05	VP	ISMae15	96.88	32	1	7e-06	IS200/IS605	Peel and Paste mechanism which uses an obligatory single stranded DNA intermediate for transposition
Scytonema_sp._HK-05	VP	ISMae15	96.88	32	1	7e-06	IS200/IS605	Peel and Paste mechanism which uses an obligatory single stranded DNA intermediate for transposition
Scytonema_sp._HK-05	VP_Remote1	ISTel2	97.37	38	1	2e-09	IS200/IS605	Peel and Paste mechanism which uses an obligatory single stranded DNA intermediate for transposition
Trichodesmium_erythraeum	VP_Remote8	ISMae3	94	50	3	7e-12	IS1	copy-and-paste; co-integrate
Trichodesmium_erythraeum	VP_Remote8	ISMae3	95.35	43	2	5e-10	IS1	copy-and-paste; co-integrate
Trichodesmium_erythraeum	VP_Remote1	ISRop1	94.59	37	2	2e-06	IS1380	Unknown
Trichodesmium_erythraeum	VP_Remote2	ISRop1	94.59	37	2	2e-06	IS1380	Unknown
Trichodesmium_erythraeum	VP_Remote3	ISRop1	94.59	37	2	2e-06	IS1380	Unknown
Trichodesmium_erythraeum	VP_Remote4	ISRop1	94.59	37	2	2e-06	IS1380	Unknown
Trichodesmium_erythraeum	VP_Remote9	ISMae15	96.88	32	1	7e-06	IS200/IS605	Peel and Paste mechanism which uses an obligatory single stranded DNA intermediate for transposition
Trichodesmium_erythraeum	VP_Remote10	ISAcma6	84.62	78	12	5e-07	IS5	Unknown
Trichodesmium_erythraeum	VP_Remote5	ISMae21	81.94	155	28	8e-15	IS630	Cut and paste mechanism
Trichodesmium_erythraeum	VP1	ISMae25	83.16	95	16	1e-07	IS630	Cut and paste mechanism
Trichodesmium_erythraeum	VP2	ISMae25	83.16	95	16	1e-07	IS630	Cut and paste mechanism
Trichodesmium_erythraeum	VP1	ISMae34	92.21	77	6	8e-21	IS701	Unknown
Trichodesmium_erythraeum	VP1	ISMae34	92.5	40	3	7e-06	IS701	Unknown
Trichodesmium_erythraeum	VP2	ISMae34	92.21	77	6	8e-21	IS701	Unknown
Trichodesmium_erythraeum	VP2	ISMae34	92.5	40	3	7e-06	IS701	Unknown
Trichodesmium_erythraeum	VP_Remote6	ISMae34	92.21	77	6	8e-21	IS701	Unknown
Trichodesmium_erythraeum	VP_Remote6	ISMae34	92.5	40	3	7e-06	IS701	Unknown
Trichodesmium_erythraeum	VP1	ISNpu7	82.78	151	26	3e-17	IS701	Unknown
Trichodesmium_erythraeum	VP2	ISNpu7	82.78	151	26	3e-17	IS701	Unknown
Trichodesmium_erythraeum	VP_Remote6	ISNpu7	82.78	151	26	3e-17	IS701	Unknown
Trichodesmium_erythraeum	VP1	ISPlag1	96.97	33	1	2e-06	IS701	Unknown
Trichodesmium_erythraeum	VP2	ISPlag1	96.97	33	1	2e-06	IS701	Unknown
