## Additional File 5: Table S5 for "Role of Diversity-Generating Retroelements for Regulatory Pathway Tuning in Cyanobacteria"

### Sheet: Sheet1
Table S5. Genes within DGR Neighborhoods. Genes found proximal to cyanobacterial DGR cassettes are annotated with predicted function and counts for each annotated function displayed.
Unique Annotations	Count
ATPase associated with various cellular activities, AAA CDS	29
transposase CDS	27
peptidase CDS	15
RNA-directed DNA polymerase CDS	10
serine threonine protein kinase CDS	10
ABC transporter-related protein CDS	8
transcriptional regulator CDS	7
MoxR family ATPase CDS	6
NADH dehydrogenase subunit Involved in CO2 fixation CDS	5
VWA containing CoxE family protein CDS	5
glycosyltransferase, probably involved in cell wall biogenesis CDS	5
DNA polymerase subunit CDS	4
Mobile element protein CDS	4
phage tail protein CDS	4
tetratricopeptide repeat-containing protein CDS	4
two-component response regulator CDS	4
WD-40 repeat-containing protein CDS	4
twitching motility protein CDS	4
aldo/keto reductase CDS	3
ATP-dependent Clp protease subunit CDS	3
CHAT domain-containing protein CDS	3
HAD family hydrolase CDS	3
hydrolase CDS	3
membrane protein CDS	3
methyltransferase type 11 CDS	3
pentapeptide repeat-containing protein CDS	3
ribonuclease CDS	3
S-formylglutathione hydrolase CDS	3
short-chain dehydrogenase CDS	3
TspO and MBR like protein CDS	3
9-O-acetyl-N-acetylneuraminate esterase CDS	2
alpha/beta hydrolase fold protein CDS	2
aroA CDS	2
calcium-binding protein CDS	2
cell division protein CDS	2
chromosome partitioning protein CDS	2
Cupin 2, conserved barrel CDS	2
cytochrome P450 CDS	2
D-alanine--D-alanine ligase CDS	2
deoxyribodipyrimidine photolyase CDS	2
DnaJ domain protein CDS	2
fdxN element excision controlling factor XisI-like protein CDS	2
filamentous hemagglutinin family outer membrane protein CDS	2
Glutathione S-transferase CDS	2
glyA CDS	2
GNAT family N-acetyltransferase CDS	2
hetP CDS	2
histidine kinase CDS	2
HNH nuclease CDS	2
integral membrane protein CDS	2
lpxD CDS	2
methylthioribulose-1-phosphate dehydratase CDS	2
N-acetyl-gamma-glutamyl-phosphate reductase CDS	2
N-acetylmuramoyl-L-alanine amidase CDS	2
Na+/H+ antiporter CDS	2
nucleotidyltransferase/DNA polymerase involved in DNA repair CDS	2
oxidoreductase CDS	2
periplasmic binding protein CDS	2
permease CDS	2
phosphatidate cytidylyltransferase CDS	2
plasmid stabilization protein CDS	2
membrane protein CDS	2
membrane-bound metal-dependent hydrolase CDS	2
Queuine tRNA-ribosyltransferase CDS	2
radical SAM domain-containing protein CDS	2
S-(hydroxymethyl)glutathione dehydrogenase CDS	2
septum site-determining protein CDS	2
sodium:proton antiporter CDS	2
TPR repeat-containing protein CDS	2
tRNA-i(6)A37 modification enzyme MiaB CDS	2
Trypsin-like peptidase domain CDS	2
ferredoxin thioredoxin reductase, beta chain CDS	2
GTP-binding protein CDS	2
1-deoxy-D-xylulose-5-phosphate synthase CDS	1
1,2-dihydroxy-3-keto-5-methylthiopentene dioxygenase CDS	1
16.6 kDa small heat shock protein molecular chaperon CDS	1
16S rRNA processing protein RimM CDS	1
2-alkenal reductase CDS	1
2-C-methyl-D-erythritol 4-phosphate cytidylyltransferase CDS	1
2-methyl-6-phytyl-1,4-benzoquinone methyltransferase CDS	1
2OG-Fe(II) oxygenase CDS	1
3-deoxy-7-phosphoheptulonate synthase CDS	1
3-isopropylmalate dehydratase, small subunit CDS	1
3-ketoacyl-ACP reductase CDS	1
3-oxoacyl-[acyl-carrier protein] reductase CDS	1
3,4-dihydroxy-2-butanone-4-phosphate synthase CDS	1
30S ribosomal protein S4 CDS	1
30S ribosomal protein S6 CDS	1
4-(cytidine 5'-diphospho)-2-C-methyl-D-erythritol kinase CDS	1
4-Hydroxy-2-oxoglutarate aldolase CDS	1
4Fe-4S ferredoxin, iron-sulfur binding CDS	1
5-Enolpyruvylshikimate-3-phosphate synthase CDS	1
5-oxo-1,2,5-tricarboxylic-3-penten acid decarboxylase CDS	1
8-amino-7-oxononanoate synthase CDS	1
AAA domain (dynein-related subfamily) CDS	1
AarF/ABC1/UbiB kinase family protein CDS	1
Abortive infection protein CDS	1
abortive phage infection CDS	1
acs CDS	1
adenylate/guanylate cyclase with Chase sensor CDS	1
aldehyde dehydrogenase CDS	1
Alkyl hydroperoxide reductase subunit C-like protein CDS	1
alpha-E domain-containing protein CDS	1
Amidophosphoribosyltransferase CDS	1
aminopeptidase P family protein CDS	1
aminotransferase, class IV CDS	1
AMP-dependent synthetase and ligase CDS	1
apcD CDS	1
arogenate dehydrogenase CDS	1
aspartate carbamoyltransferase CDS	1
ATP-dependent DNA helicase RecQ CDS	1
ATP-dependent metalloprotease FtsH CDS	1
bacteriophage DNA primase/helicase CDS	1
band 7 protein CDS	1
Basic region leucine zipper CDS	1
beta-methylgalactoside transporter inner membrane component CDS	1
Beta-N-acetylhexosaminidase CDS	1
binding-protein-dependent transport systems inner membrane component CDS	1
branched-chain amino acid aminotransferase CDS	1
BrnT family toxin CDS	1
CAB/ELIP/HLIP superfamily protein CDS	1
Carbohydrate kinase, FGGY family CDS	1
Carbonic anhydrase CDS	1
Chemotaxis regulator - transmits chemoreceptor signals to flagelllar motor components CheY CDS	1
choline dehydrogenase CDS	1
cikA CDS	1
class I peptide chain release factor CDS	1
class I SAM-dependent methyltransferase CDS	1
class II aldolase/adducin-like CDS	1
Clp protease ClpS CDS	1
CMP/dCMP deaminase, zinc-binding CDS	1
cobalamin synthase CDS	1
Coenzyme F390 synthetase CDS	1
putative outer membrane protein CDS	1
cphA CDS	1
cyanophycinase CDS	1
cyclic nucleotide-binding protein CDS	1
cysH CDS	1
cytochrome b6/f complex, subunit 5 CDS	1
cytochrome c assembly protein CDS	1
cytochrome c, class I CDS	1
cytochrome C6 CDS	1
Cytoplasmic axial filament protein CafA and Ribonuclease G, Ribonuclease E CDS	1
czcR CDS	1
D-Ala-D-Ala dipeptidase CDS	1
D-hydantoinase CDS	1
D-methionine ABC transporter permease CDS	1
DDE endonuclease CDS	1
deoxyuridine 5'-triphosphate nucleotidohydrolase CDS	1
DevC protein CDS	1
Diguanylate cyclase (GGDEF) domain-containing protein CDS	1
diguanylate cyclase with PAS/PAC and Chase2 sensors CDS	1
dihydrodipicolinate reductase CDS	1
dihydroneopterin aldolase CDS	1
DNA invertase CDS	1
DNA repair protein RecN CDS	1
DNA replication and repair protein RecF CDS	1
DNA replication protein CDS	1
DNA-binding domain-containing protein CDS	1
DNA-methyltransferase CDS	1
dnaB 2 CDS	1
dTDP-glucose 4,6-dehydratase CDS	1
dynamin family protein CDS	1
EAL domain CDS	1
efflux transporter periplasmic adaptor subunit CDS	1
Endonuclease, Uma2 family (restriction endonuclease fold) CDS	1
enolase CDS	1
excisionase family protein CDS	1
Exoribonuclease II CDS	1
FAD-binding monooxygenase CDS	1
family 2 glycosyl transferase CDS	1
Fe-S oxidoreductase CDS	1
Ferredoxin CDS	1
ferredoxin-dependent bilin reductase CDS	1
Ferric reductase domain protein CDS	1
ferrichrome ABC transporter, ATP-binding protein CDS	1
ferrichrome ABC transporter, permease protein CDS	1
FHA domain-containing protein CDS	1
Fibronectin-binding A-like CDS	1
filamentous hemagglutinin family N-terminal domain protein CDS	1
flagellar assembly protein H CDS	1
flavodoxin CDS	1
flavoprotein CDS	1
gamma-glutamylcyclotransferase CDS	1
gas vesicle protein CDS	1
glnN CDS	1
glpK CDS	1
gluconolactonase CDS	1
glutamate synthase (ferredoxin) CDS	1
glutamate--cysteine ligase, putative CDS	1
glutamine amidotransferase of anthranilate synthase CDS	1
glutamine--fructose-6-phosphate transaminase CDS	1
Glutathione S-transferase family protein CDS	1
GMP synthase [glutamine-hydrolyzing] CDS	1
gpsA CDS	1
Group II intron, maturase-specific CDS	1
GTP cyclohydrolase II / 3,4-dihydroxy-2-butanone4-phosphate synthase CDS	1
GTPase CDS	1
guanylate kinase CDS	1
haloacid dehalogenase CDS	1
Helicase superfamily 3 CDS	1
helix-turn-helix protein, CopG CDS	1
HicB family protein CDS	1
hisS 2 CDS	1
hisS CDS	1
HIT family protein CDS	1
HlyD family secretion protein CDS	1
Hrp-dependent type III effector protein CDS	1
hyaluronidase, putative CDS	1
Hypothetical protein, contains HAS barrel docking domain and DUF87 domain CDS	1
imidazole glycerol phosphate synthase CDS	1
imidazole glycerol phosphate synthase subunit hisH CDS	1
indole-3-glycerol phosphate synthase CDS	1
Integral membrane sensor signal transduction histidine kinase CDS	1
iron ABC transporter substrate-binding protein CDS	1
iron permease FTR1, putative CDS	1
iron-sulfur cluster carrier protein CDS	1
Isocitrate dehydrogenase [NAD] CDS	1
isovaleryl-CoA dehydrogenase CDS	1
K+-transporting ATPase, A subunit CDS	1
k+dependent na+ exchanger related-protein CDS	1
L-aspartate oxidase CDS	1
leucyl aminopeptidase CDS	1
ligA CDS	1
lipB CDS	1
low temperature requirement A CDS	1
Low-affinity CO2 hydration protein CphX CDS	1
lpxB CDS	1
LSU ribosomal protein L33P CDS	1
LysR family transcriptional regulator CDS	1
Malonyl CoA-acyl carrier protein transacylase CDS	1
MATE efflux family protein CDS	1
mazF 2 CDS	1
metal dependent phosphohydrolase CDS	1
metal-binding protein CDS	1
methanol dehydrogenase CDS	1
methionine sulfoxide reductase A CDS	1
methyltransferase, FkbM family CDS	1
mgtE CDS	1
micrococcal nuclease-like nuclease CDS	1
Mn-dependent transcriptional regulator CDS	1
mobilization protein BmgA CDS	1
molecular chaperone CDS	1
molecular chaperone DnaK CDS	1
molybdopterin converting factor, subunit 1, putative CDS	1
multi-sensor hybrid histidine kinase CDS	1
N-6 DNA methylase CDS	1
N-acylglucosamine 2-epimerase CDS	1
NAD-dependent dehydratase CDS	1
NAD-dependent malic enzyme CDS	1
NAD(P)-dependent oxidoreductase CDS	1
NADP-dependent phosphogluconate dehydrogenase CDS	1
NADPH-quinone oxidoreductase CDS	1
NifU-like protein CDS	1
nucleic acid-binding protein CDS	1
nucleoside hydrolase CDS	1
nucleoside-diphosphate-sugar epimerase CDS	1
NUDIX hydrolase CDS	1
oxygen-dependent coproporphyrinogen oxidase CDS	1
patatin CDS	1
PemK-like protein CDS	1
peroxiredoxin CDS	1
phage integrase CDS	1
PhdYefM prevent-host-death family protein CDS	1
Pheophorbide a oxygenase CDS	1
phosphate ABC transporter, periplasmic phosphate-binding protein CDS	1
phosphopeptide-binding protein CDS	1
phosphopyruvate hydratase CDS	1
Phosphoribosylformylglycinamidine synthase, synthetase subunit CDS	1
photosystem I subunit XII (PsaM) CDS	1
photosystem II assembly protein CDS	1
photosystem II complex extrinsic protein precursor PsuB CDS	1
photosystem II oxygen evolving complex protein PsbP CDS	1
photosystem II reaction center protein J CDS	1
photosystem II reaction center protein L CDS	1
Pili retraction protein pilT CDS	1
PIN domain nuclease CDS	1
pip CDS	1
pleD CDS	1
polymerase CDS	1
polysaccharide deacetylase CDS	1
ppk2 CDS	1
precorrin-3B C(17)-methyltransferase CDS	1
precorrin-8X methylmutase CDS	1
Protein CP12, regulation of Calvin cycle via association/dissociation of PRK/CP12/GAPDH complex CDS	1
Protein-L-isoaspartate O-methyltransferase CDS	1
protoheme IX farnesyltransferase CDS	1
pruA CDS	1
psbE CDS	1
psbX CDS	1
ptsP CDS	1
PUCC protein CDS	1
alpha/beta hydrolase superfamily, slr1235-like protein CDS	1
arylsulfatase regulatory protein CDS	1
ATP adenylyltransferase CDS	1
coproporphyrinogen III oxidase of BS HemN-type, oxygen-independent, in heat shock gene cluster CDS	1
cysteine dioxygenase type I CDS	1
DNA methylase CDS	1
glycosyltransferase CDS	1
hydrolase CDS	1
integral membrane protein CDS	1
integrase CDS	1
low-complexity protein CDS	1
methyltransferase CDS	1
pathogenesis related protein CDS	1
pentapeptide repeat protein CDS	1
plasmid partitioning protein, ParB CDS	1
restriction endonuclease (fragment) CDS	1
RNA methylase CDS	1
sodium-dependent bicarbonate transporter CDS	1
with similarity to BchE, but NOT Mg-protoporphyrin monomethyl ester cyclase (anaerobic) CDS	1
pyridoxamine 5 -phosphate oxidase CDS	1
pyruvate dehydrogenase CDS	1
Radical SAM CDS	1
rapA 4 CDS	1
RDD domain containing protein CDS	1
recJ CDS	1
regulatory protein CDS	1
replicative DNA helicase CDS	1
Resolvase-like CDS	1
restriction endonuclease EcoEI subunit M CDS	1
restriction modification system DNA specificity domain protein CDS	1
Rho termination protein CDS	1
riboflavin deaminase CDS	1
ribonucleotide reductase CDS	1
Ribonucleotide reductase of class III (anaerobic), activating protein CDS	1
ribosome maturation factor RimM CDS	1
Ribosome small subunit-stimulated GTPase EngC CDS	1
ribulose-phosphate 3-epimerase CDS	1
Rieske (2Fe-2S) region protein CDS	1
RNA methyltransferase CDS	1
RNA-binding protein CDS	1
rnr CDS	1
rod shape-determining protein RodA CDS	1
ROK family transcriptional regulator CDS	1
rRNA (adenine-N6,N6)-dimethyltransferase CDS	1
rubredoxin CDS	1
ruvB CDS	1
SAM-dependent methyltransferase CDS	1
scp-like extracellular CDS	1
septum formation inhibitor Maf CDS	1
serine o-acetyltransferase CDS	1
serS CDS	1
signal recognition particle protein CDS	1
single-stranded-DNA-specific exonuclease RecJ CDS	1
Spermine synthase CDS	1
SSU ribosomal protein S18P CDS	1
succinate dehydrogenase subunit B CDS	1
succinyl-diaminopimelate desuccinylase CDS	1
sucrase ferredoxin CDS	1
Sulfatase-modifying factor CDS	1
Sulfate permease CDS	1
sulfurtransferase CDS	1
Sulphatase-modifying factor protein CDS	1
synA CDS	1
thiC CDS	1
thiF CDS	1
Thiosulfate sulfurtransferase, rhodanese CDS	1
thymidylate synthase complementing protein ThyX CDS	1
thymidylate synthase, flavin-dependent CDS	1
TIM-barrel protein, yjbN family CDS	1
tocopherol cyclase CDS	1
toxin-antitoxin system MvpA family toxin component CDS	1
translation initiation factor 2B subunit I family (IF-2BI) CDS	1
trna (5-methylaminomethyl-2-thiouridylate)-methyltransferase CDS	1
trpC 1 CDS	1
trpC CDS	1
trpE CDS	1
truncated mobile element	1
Trypsin-like serine protease, typically periplasmic, containing C-terminal PDZ domain CDS	1
tryptophan-rich sensory protein TspO CDS	1
TspO/MBR family protein CDS	1
Type I restriction-modification system CDS	1
type III restriction enzyme, res subunit CDS	1
ubiD CDS	1
Ubiquinone biosynthesis monooxygenase UbiB CDS	1
ubiX CDS	1
UDP-glucose dehydrogenase CDS	1
Uma2 family endonuclease CDS	1
uncharacterized protein required for cytochrome oxidase assembly CDS	1
Uncharacterized protein with protein kinase and helix-hairpin-helix DNA-binding domains-like CDS	1
Uncharacterized protein YuzE CDS	1
undecaprenol kinase CDS	1
undecaprenyl-phosphate alpha-N-acetylglucosaminyl 1-phosphate transferase CDS	1
universal stress protein UspA CDS	1
UPF0234 protein YajQ CDS	1
uppP CDS	1
ureE CDS	1
Valine--pyruvate aminotransferase CDS	1
valine--pyruvate transaminase CDS	1
Valyl-tRNA synthetase CDS	1
Ycf66 protein CDS	1
YciI-like protein CDS	1
YeeE/YedE CDS	1
yhbH CDS	1
yjef-like protein CDS	1
ymc CDS	1
ymc-like protein CDS	1
zinc finger (C3HC4-type RING finger) family protein CDS	1
zinc finger, SWIM-type CDS	1
